# Variability in codon usage in Coronaviruses is mainly driven by mutational bias and selective constraints on CpG dinucleotide

**DOI:** 10.1101/2021.01.26.428296

**Authors:** J. Daron, I.G. Bravo

## Abstract

The Severe acute respiratory syndrome coronavirus 2 (SARS-CoV-2) is the third virus within the *Orthocoronavirinae* causing an emergent infectious disease in humans, the ongoing coronavirus disease 2019 pandemic (COVID-19). Due to the high zoonotic potential of these viruses, it is critical to unravel their evolutionary history of host species shift, adaptation and emergence. Only such knowledge can guide virus discovery, surveillance and research efforts to identify viruses posing a pandemic risk in humans. We present a comprehensive analysis of the composition and codon usage bias of the 82 *Orthocoronavirinae* members, infecting 47 different avian and mammalian hosts. Our results clearly establish that synonymous codon usage varies widely among viruses and is only weakly dependent on the type of host they infect. Instead, we identify mutational bias towards AT-enrichment and selection against CpG dinucleotides as the main factors responsible of the codon usage bias variation. Further insight on the mutational equilibrium within *Orthocoronavirinae* revealed that most coronavirus genomes are close to their neutral equilibrium, the exception is the three recently-infecting human coronaviruses, which lie further away from the mutational equilibrium than their endemic human coronavirus counterparts. Finally, our results suggest that while replicating in humans SARS-CoV-2 is slowly becoming AT-richer, likely until attaining a new mutational equilibrium.
