## Supplemental Table 1 for "Variability in codon usage in Coronaviruses is mainly driven by mutational bias and selective constraints on CpG dinucleotide"

### Sheet: Feuil1
geneBank Id	virus taxa id	virus description	virus genus	host taxa id	host name	host label	host order
KF793824	1433215	Bottlenose dolphin coronavirus HKU22	Gamma	79784	Tursiops aduncus	Artiodactyla	Artiodactyla
NC_010646	694015	Beluga whale coronavirus SW1	Gamma	9749	Delphinapterus leucas	Artiodactyla	Artiodactyla
AC_000192	11144	Murine hepatitis virus strain JHM	Beta	10090	Mus musculus	Rodentia	Rodentia
NC_025217	1541205	Bat Hp-betacoronavirus/Zhejiang2013	Beta	188569	Hipposideros pratti	Chiroptera	Chiroptera
JF792616	31632	Rat coronavirus	Beta	10116	Rattus norvegicus	Rodentia	Rodentia
NC_026011	1590370	Betacoronavirus HKU24	Beta	10116	Rattus norvegicus	Rodentia	Rodentia
JQ173883	1163669	Murine hepatitis virus strain S/3239-17	Beta	10090	Mus musculus	Rodentia	Rodentia
NC_017083	1160968	Rabbit coronavirus HKU14	Beta	9986	Oryctolagus cuniculus	other_Mammalia	Lagomorpha
KF906249	1479610	Dromedary camel coronavirus HKU23	Beta	9838	Camelus dromedarius	Artiodactyla	Artiodactyla
JX169867	694005	Murine coronavirus	Beta	10090	Mus musculus	Rodentia	Rodentia
FJ938067	627439	Human enteric coronavirus strain 4408	Beta	9606	Homo sapiens	Homo sapiens	Primates
DQ811784	11128	Bovine coronavirus	Beta	9913	Bos taurus	Artiodactyla	Artiodactyla
JX860640	215681	Canine respiratory coronavirus	Beta	9615	Canis lupus familiaris	Carnivora	Carnivora
EF446615	136187	Equine coronavirus	Beta	9796	Equus caballus	other_Mammalia	Perissodactyla
NC_006213	31631	Human coronavirus OC43	Beta	9606	Homo sapiens	Homo sapiens	Primates
EF065512	424366	Bat coronavirus HKU5-5	Beta	9397	Chiroptera	Chiroptera	Chiroptera
DQ011855	42005	Porcine hemagglutinating encephalomyelitis virus	Beta	9823	Sus scrofa	Artiodactyla	Artiodactyla
KJ473821	1495253	BtVs-BetaCoV/SC2013	Beta	105273	Vespertilio sinensis	Chiroptera	Chiroptera
KF367457	1415852	Bat SARS-like coronavirus WIV1	Beta	89399	Rhinolophus sinicus	Chiroptera	Chiroptera
DQ648794	389230	Bat coronavirus (BtCoV/133/2005)	Beta	258959	Tylonycteris pachypus	Chiroptera	Chiroptera
EF065505	424359	Bat coronavirus HKU4-1	Beta	9397	Chiroptera	Chiroptera	Chiroptera
NC_030886	1892416	Rousettus bat coronavirus	Beta	9408	Rousettus leschenaultii	Chiroptera	Chiroptera
NC_039207	1385427	Betacoronavirus Erinaceus/VMC/DEU/2012	Beta	9365	Erinaceus europaeus	other_Mammalia	Eulipotyphla
NC_019843	1335626	Middle East respiratory syndrome-related coronavirus	Beta	9606	Homo sapiens	Homo sapiens	Primates
MK357908	1335626	Middle East respiratory syndrome-related coronavirus	Beta	9838	Camelus dromedarius	Artiodactyla	Artiodactyla
NC_006577	290028	Human coronavirus HKU1	Beta	9606	Homo sapiens	Homo sapiens	Primates
NC_045512	2697049	Severe acute respiratory syndrome coronavirus 2	Beta	9606	Homo sapiens	Homo sapiens	Primates
KC881005	1415851	Bat SARS-like coronavirus RsSHC014	Beta	89399	Rhinolophus sinicus	Chiroptera	Chiroptera
NC_004718	694009	Severe acute respiratory syndrome-related coronavirus	Beta	9606	Homo sapiens	Homo sapiens	Primates
AY350750	253433	SARS coronavirus PUMC01	Beta	10090	Mus musculus	Rodentia	Rodentia
AY278741	228330	SARS coronavirus Urbani	Beta	9534	Chlorocebus aethiops	other_Mammalia	Primates
DQ648857	389167	Bat CoV 279/2005	Beta	196889	Rhinolophus macrotis	Chiroptera	Chiroptera
GQ153542	742004	Bat SARS coronavirus HKU3-7	Beta	9397	Chiroptera	Chiroptera	Chiroptera
DQ648856	389166	Bat CoV 273/2005	Beta	59479	Rhinolophus ferrumequinum	Chiroptera	Chiroptera
EU371564	511429	SARS coronavirus BJ182-12	Beta	9606	Homo sapiens	Homo sapiens	Primates
NC_002306	11135	Feline infectious peritonitis virus	Alpha	9681	Felis catus	Carnivora	Carnivora
FJ938059	627431	Feline coronavirus UU10	Alpha	9685	Felis catus	Carnivora	Carnivora
NC_014470	864596	Bat coronavirus BM48-31/BGR/2008	Beta	519037	Rhinolophus blasii	Chiroptera	Chiroptera
FJ938051	502100	Feline coronavirus RM	Alpha	9685	Felis catus	Carnivora	Carnivora
EF065516	424370	Bat coronavirus HKU9-4	Beta	9397	Chiroptera	Chiroptera	Chiroptera
HM211101	875613	Bat coronavirus HKU9-10-2	Beta	9397	Chiroptera	Chiroptera	Chiroptera
NC_009021	694006	Rousettus bat coronavirus HKU9	Beta	9408	Rousettus leschenaultii	Chiroptera	Chiroptera
EF065514	424368	Bat coronavirus HKU9-2	Beta	9397	Chiroptera	Chiroptera	Chiroptera
NC_023760	766791	Mink coronavirus strain WD1127	Alpha	452646	Neovison vison	Carnivora	Carnivora
NC_010438	694001	Miniopterus bat coronavirus HKU8	Alpha	9432	Miniopterus magnater	Chiroptera	Chiroptera
NC_032730	1508224	Lucheng Rn rat coronavirus	Alpha	10116	Rattus norvegicus	Rodentia	Rodentia
NC_038861	11149	Transmissible gastroenteritis virus	Alpha	9823	Sus scrofa	Artiodactyla	Artiodactyla
NC_018871	1241933	Rousettus bat coronavirus HKU10	Alpha	9397	Chiroptera	Chiroptera	Chiroptera
JQ989272	1241932	Hipposideros bat coronavirus HKU10	Alpha	9397	Chiroptera	Chiroptera	Chiroptera
FJ938058	627434	Feline coronavirus UU16	Alpha	9685	Felis catus	Carnivora	Carnivora
EU420137	393768	Bat coronavirus 1B	Alpha	9397	Chiroptera	Chiroptera	Chiroptera
NC_030292	1264898	Ferret coronavirus	Alpha	9668	Mustela putorius	Carnivora	Carnivora
NC_032107	1920748	NL63-related bat coronavirus	Alpha	549403	Triaenops afer	Chiroptera	Chiroptera
NC_010437	393767	Bat coronavirus 1A	Alpha	438766	Miniopterus magnater	Chiroptera	Chiroptera
NC_009657	693999	Scotophilus bat coronavirus 512	Alpha	153297	Scotophilus kuhlii	Chiroptera	Chiroptera
NC_022103	1384461	Bat coronavirus CDPHE15/USA/2006	Alpha	59463	Myotis lucifugus	Chiroptera	Chiroptera
NC_003436	28295	Porcine epidemic diarrhea virus	Alpha	9823	Sus scrofa	Artiodactyla	Artiodactyla
NC_028811	1503289	BtMr-AlphaCoV/SAX2011	Alpha	203696	Myotis ricketti	Chiroptera	Chiroptera
NC_028833	1503291	BtNv-AlphaCoV/SC2013	Alpha	187011	Nyctalus velutinus	Chiroptera	Chiroptera
NC_010800	11152	Turkey coronavirus	Gamma	9103	Meleagris gallopavo	Aves	Galliformes
NC_001451	11120	Infectious bronchitis virus	Gamma	9031	Gallus gallus	Aves	Galliformes
NC_028814	1503292	BtRf-AlphaCoV/HuB2013	Alpha	59479	Rhinolophus ferrumequinum	Chiroptera	Chiroptera
NC_005831	277944	Human coronavirus NL63	Alpha	9606	Homo sapiens	Homo sapiens	Primates
AY646283	284515	Avian infectious bronchitis virus partridge/GD/S14/2003	Gamma	8782	Aves	Aves	Galliformes
LN610099	1245464	Guinea fowl coronavirus GfCoV/FR/2011	Gamma	8990	Numididae	Aves	Galliformes
NC_028752	1699095	Camel alphacoronavirus	Alpha	9838	Camelus dromedarius	Artiodactyla	Artiodactyla
NC_002645	11137	Human coronavirus 229E	Alpha	9606	Homo sapiens	Homo sapiens	Primates
NC_009988	693998	Rhinolophus bat coronavirus HKU2	Alpha	89399	Rhinolophus sinicus	Chiroptera	Chiroptera
NC_028824	1503293	BtRf-AlphaCoV/YN2012	Alpha	59479	Rhinolophus ferrumequinum	Chiroptera	Chiroptera
NC_016993	1159903	Magpie-robin coronavirus HKU18	Delta	343929	Copsychus saularis	Aves	Passeriformes
NC_011550	572289	Munia coronavirus HKU13-3514	Delta	40157	Lonchura striata	Aves	Passeriformes
NC_011547	572288	Bulbul coronavirus HKU11-934	Delta	182897	Pycnonotus jocosus	Aves	Passeriformes
NC_011549	572290	Thrush coronavirus HKU12-600	Delta	411519	Turdus hortulorum	Aves	Passeriformes
NC_016995	1159908	Wigeon coronavirus HKU20	Delta	8838	Mareca penelope	Aves	Anseriformes
NC_016996	1159902	Common moorhen coronavirus HKU21	Delta	9123	Gallinula chloropus	Aves	Galliformes
NC_016992	1159906	Sparrow coronavirus HKU17	Delta	9158	Passeridae	Aves	Passeriformes
NC_016994	1159904	Night heron coronavirus HKU19	Delta	8900	Nycticorax Nycticorax	Aves	Pelecaniformes
NC_016991	1159907	White-eye coronavirus HKU16	Delta	36297	Zosteropidae	Aves	Passeriformes
NC_035191	1508228	Wencheng Sm shrew coronavirus	Alpha	9378	Suncus murinus	other_Mammalia	Eulipotyphla
NC_039208	1159905	Porcine coronavirus HKU15	Delta	9823	Sus scrofa	Artiodactyla	Artiodactyla
MN996532	2709072	hCoV-19/bat/Yunnan/RaTG13/2013	Beta	59477	Rhinolophus affinis	Chiroptera	Chiroptera
MT072864	2708335	hCoV-19/pangolin/Guangdong/1/2019	Beta	9974	Manis javanica	Manis javanica	Pholidota
