## Supplemental Table 2 for "Variability in codon usage in Coronaviruses is mainly driven by mutational bias and selective constraints on CpG dinucleotide"

### Sheet: Feuil1
geneBank ID	virus taxa id	virus description	label	clade	host	outgroup	GC %	GC3%	# genomes downloaded	# genomes investigated	# SNP
MH687943.1	1906673	Alphacoronavirus sp.	Alpha_Bat	Alpha	Bat	NC_003436.1	40.1	34.9	34	13	3031
KT368916.1	1699095	Camel alphacoronavirus	Alpha_Camel	Alpha	Camel	NC_002645.1	38.4	38.4	25	14	2020
DQ811784.2	398808	Bovine coronavirus DB2	Beta_Cattle	Beta	Cattle	DQ011855.1	37.1	28.9	22	13	2252
NC_045512.2	2697049	Severe acute respiratory syndrome coronavirus 2	SARS-CoV2_Human	Beta	Human	MN996532.1	38.0	28.3	9774	9588	6036
MT072864.1	2708335	hCoV-19/pangolin/Guangdong/1/2019	SARS-CoV2_Pangolin	Beta	Pangolin	MN996532.1	38.0	29.1	9	9	4841
JX169867.1	694005	Murine coronavirus	Beta_Murine	Beta	Murine	NC_006577.2	42.0	39.2	36	16	3487
GU393338.1	11120	Infectious bronchitis virus	Gamma_Chicken	Gamma	Chicken	NC_010800.1	38.2	28.3	351	92	7778
KP757890.1	1159905	Porcine coronavirus HKU15	HKU15_Porcine	Delta	Porcine	NC_016992.1	43.3	39.5	96	66	3594
KU836638.1	28295	Porcine epidemic diarrhea virus	Alpha_Porcine	Alpha	Porcine	NC_009657.1	41.7	37.8	741	60	2618
NC_002645.1	11137	Human coronavirus 229E	229E_Human	Alpha	Human	NC_028752.1	38.3	30.6	30	24	2590
MK167038.1	290028	Human coronavirus HKU1	HKU1_Human	Beta	Human	JX169867.1	32.0	18.7	48	40	1973
KF530106.1	277944	Human coronavirus NL63	NL63_Human	Alpha	Human	NC_032107.1	34.5	21.5	63	39	3189
KF530060.1	31631	Human coronavirus OC43	OC43_Human	Beta	Human	DQ011855.1	36.7	27.9	179	133	3297
KX108943.1	1335626	Middle East respiratory syndrome-related coronavirus	MERS_Camel	Beta	Camel	NC_019843.3	41.2	35.7	264	12	253
NC_019843.3	1335626	Middle East respiratory syndrome-related coronavirus	MERS_Human	Beta	Human	MK357908.1	41.2	35.8	118	69	621
DQ022305.2	333387	Bat SARS coronavirus HKU3-1	SARS-CoV1_Bat	Beta	Bat	DQ648857.1	41.1	34.5	16	11	5720
AY278489.2	511429	SARS coronavirus BJ182-12	SARS-CoV1_Human	Beta	Human	KC881005.1	40.8	35.0	275	161	716
KP886808.1	1699360	Bat SARS-like coronavirus YNLF_31C	SARS-like-CoV1_Bat	Beta	Bat	NC_004718.3	40.7	34.7	21	13	3043
									12102	10373	57059
